# Human activity, not environmental factors, drives *Scedosporium* and *Lomentospora* distribution in Taiwan

**DOI:** 10.1101/2024.11.07.622530

**Authors:** Hsin-Mao Wu, Yu-Hsuan Fan, Guan-Jie Phang, Wen-Ting Zeng, Khaled Abdrabo El-Sayid Abdrabo, Yu-Ting Wu, Pei-Lun Sun, Ying-Hong Lin, Yin-Tse Huang

## Abstract

*Scedosporium* and *Lomentospora* species are emerging fungal pathogens capable of causing severe infections in both immunocompetent and immunocompromised individuals. Previous environmental surveys have suggested potential associations between these fungi and various soil chemical parameters, though the relative influence of human activity versus environmental factors has not been systematically evaluated. Here, we conducted a comprehensive survey of 406 soil samples from 132 locations across Taiwan, analyzing fungal abundance alongside soil physicochemical parameters and the Human Footprint Index (HFI). We recovered 236 fungal isolates comprising 10 species, with *S. boydii* (32.2%), *S. apiospermum* (30.9%), and *S. dehoogii* (14.4%) being the most prevalent. The highest fungal burdens were observed in urban environments (up to 1293 CFU/g), particularly in public spaces and healthcare facilities. Statistical analysis revealed a significant positive correlation between fungal abundance and HFI (r = 0.125, p = 0.013), while soil chemical parameters including nitrogen, carbon, pH, electrical conductivity, and various base cations showed no significant associations despite their wide ranges. These findings indicate that anthropogenic disturbance of environments, rather than soil chemistry, is the primary driver of *Scedosporium* and *Lomentospora* distribution in Taiwan. This understanding holds important implications for predicting infection risks and developing targeted public health strategies, particularly in rapidly urbanizing regions. Future studies incorporating more specific indicators of human impact may further elucidate the mechanisms underlying these distribution patterns.

**Lay Abstract:** We found that human activities, rather than soil properties, determine where *Scedosporium*/*Lomentospora* fungi distribute in Taiwan. These fungi are more abundant in urban areas than less-human-disturbed environments, suggesting increased infection risks in densely populated regions.
