## Supplementary Table 1 for "Human activity, not environmental factors, drives *Scedosporium* and *Lomentospora* distribution in Taiwan"

Location	Latitude	Longitude	Mean_Fungal_Burden	Sample_Count
Taipei_Veterans_General_Hospital_Fenglin_Branch	23.725681	121.439031	1293.33333333333	3
TainanHighSpeedRailStation	22.92501851	120.2855979	580	1
RushanVisitorCenter	24.4384093	118.3528783	516	5
Heping_Village_Park	24.309958	121.748305	320	3
TheBritishConsulateAtTakow	22.61906456	120.2668793	275	3
Chihshang_No3_Park	23.12156383	121.21208	200	3
TaichungStation	24.13764675	120.6869491	193	3
NationalTaiwanUniOfArt	25.00627284	121.4488293	170	10
Tianmu_Historic_Trail	25.141039	121.54352	160	3
TaichungVeteransHos	24.18481817	120.6045386	154.666666666667	5
Meilun	23.98592945	121.6208065	153.833333333333	6
August23rdArtilleryBattleMuseum	24.44435995	118.4323168	136.5	2
National_Palace_Museum	25.101728	121.548487	133.333333333333	3
National_Taiwan_University	25.017406	121.539755	133.333333333333	3
AcademySinica	25.04250123	121.6162171	132.75	8
Fugang_Geopark_(Xiaoyeliu)	22.795063	121.195688	120	3
Haimen_Tianxian	25.138952	121.756455	120	3
Lanyang_Museum	24.868707	121.832746	120	3
Youth_Park	25.023358	121.505242	120	3
Tamkang_University	25.174774	121.449179	106.666666666667	3
Dewen_Mountain	22.765489	120.698189	93.3333333333333	3
Nan-an_Visitor_Center	23.30219167	121.2587583	93.3333333333333	3
ChungHsingUni	24.1242337	120.6748932	90	4
TunghaiUni	24.18315436	120.6026397	80.7058823529412	17
Alian_Mango_Farm	22.889281	120.322708	80	3
Danli_Street	25.058594	121.910513	80	3
National_Ilan_University	24.746631	121.745755	80	3
TaichungMetroPark	24.20797214	120.5988411	80	2
TaichungChungShanHos	24.12267132	120.6526608	71.6666666666667	5
HsinchuPark	24.80189543	120.97841	68.6666666666667	3
TaichungHos	24.14095643	120.676335	56.7	5
ChiangChingKuoMemorialHall	24.43832172	118.3538351	55	2
Chi_Mei_Hospital_Liouying	23.289	120.32415	53.3333333333333	3
Fuyuan_Railway_Park	23.579752	121.379915	53.3333333333333	3
Tri-Service_General_Hospital	25.071422	121.591745	53.3333333333333	3
ZhushanUrnroastedchicken	23.80184321	120.7132266	53.3333333333333	3
SanfenpuPark	24.18047573	120.6849322	51.25	4
ChinaMedicalUni	24.1565604	120.6802181	40.3636363636364	11
Chihniuling	21.989286	120.766322	40	3
Erbazi_Botanical_Garden	24.935305	121.498383	40	3
FuyuanElementarySchool	23.12631104	121.2157807	40	1
FuyuanPark	23.12631104	121.2157807	40	1
GeneraHouse	24.0636051	121.6243716	40	5
HsinchuZhubeiInsectPark	24.82608687	121.0159074	40	1
KentingForestRecreationArea	21.95314802	120.7950293	40	1
LeofooVillageThemePark	24.82550219	121.1804956	40	5
Luye	22.9274703	121.1260436	40	1
Manjhou_Junior_High_School	22.024739	120.838828	40	3
Taipei_Veterans_General_Hospital_Su-Ao_Branch	24.614437	121.848297	40	3
LinkouChangGengHos	25.06899018	121.3663319	33.3333333333333	6
TaichungNantouRoad	24.1074096698142	120.666257822419	32	5
FreshFieldsHotel	24.13716687	120.5884803	28	1
WusantoReservoir	23.19471514	120.3887358	27.5	8
Da_Gang_Shan	22.860311	120.348458	26.6666666666667	3
Eluanbi_Park	21.901763	120.851682	26.6666666666667	3
HexiRoad	22.62764127	120.2871952	26.6666666666667	3
Neishi_Elementary_School	22.305033	120.643433	26.6666666666667	3
Sanzhi_Tourist_Center	25.249175	121.507758	26.6666666666667	3
BununTribe	22.90859296	121.0904546	26.5	1
ShuipingwenPark	22.98647726	120.193469	24	7
Zhushan	23.76577902	120.6826007	20.9333333333333	5
Hualien_2	23.79098154	121.5225923	20	4
MagongPark	23.5845219	119.5711816	20	2
NationalTaiwanUni	25.0175641	121.5396552	20	2
Sizihwan	22.62812659	120.2641274	20	2
TaichungChinaMetal	24.15154963	120.6640025	20	4
TaichungTriServiceHos	24.16268691	120.6720345	15.7142857142857	7
Central_Park	22.62573	120.29944	13.3333333333333	3
Checheng_Uncultivated_Land	22.071883	120.726311	13.3333333333333	3
Chiuhsianglan_Guava_Farm	22.584233	120.995169	13.3333333333333	3
Dashu_Kushan_village_pineapple_farm	22.70259	120.440882	13.3333333333333	3
East_Coast_National_Scenic_Area_Tourism_Bureau	23.019813	121.324813	13.3333333333333	3
Fenglin_Changchiao_Farm	23.712483	121.424325	13.3333333333333	3
Namasha_Junior_HIgh_School	23.24054	120.69695	13.3333333333333	3
National_Center_for_Traditional_Arts	24.6851	121.824603	13.3333333333333	3
National_Taiwan_Ocean_University	25.150587	121.775809	13.3333333333333	3
Shiding	25.0181978	121.6533483	13.3333333333333	3
Shitoushan_Trail	25.227445	121.647775	13.3333333333333	3
Taimali_Custard_Apple_Farm	22.598264	120.995011	13.3333333333333	3
Wulu_Elementary_School	23.16942833	121.0417945	13.3333333333333	3
Xiao-Jie_Mango_Farm	22.370886	120.610511	13.3333333333333	3
Kenting	21.95643368	120.7847706	10	4
Hualien_1	23.94336769	121.5939048	6.66666666666667	6
LotusPond	23.91771366	120.8848456	3.2	5
9420 Seashore Park	22.344288	120.898138	0	1
BaimaoShan	24.12749885	120.899016	0	3
BambooShootPark	24.83149859	121.0109944	0	1
BlueprintCultural&CreativePark	22.98730865	120.1973547	0	2
BoaiPark	24.83114184	121.0078391	0	1
CapeEluanbi	21.90669024	120.8532081	0	1
ChenJinglanWesternHouse	24.43656	118.38844	0	1
Chengde Road	25.116326	121.479982	0	1
ChenggoneCoastelDefenseTunnel	24.43656	118.3864476	0	1
ChishangDapochih	23.12300551	121.2252711	0	1
ChishangHakkaCulturalPark	23.12050358	121.1997663	0	2
CuiFeng	25.12837372	121.533631	0	2
Daxueshan	24.33513286	121.1213272	0	4
Doulan Mountain Trail	22.875822	121.176812	0	1
DouzipuPark	24.834054	121.015552	0	1
EliteBookStore	22.75408	121.1453	0	1
FuxingPark	24.82355985	121.010406	0	1
Fuyuan AgroForest landry	23.593486	121.389176	0	1
Guanyinting	23.67361923	119.5651203	0	2
HsinchuMunicipalGlassMuseum	24.80158377	120.9780345	0	2
HsinchuZhubeiPark	24.82564448	121.0153277	0	1
Hualien No. 46 Rural Highway	23.73923	121.520667	0	1
Kantouliao	23.213136	120.171962	0	1
KaohsiungExhibitionCenter	22.60819093	120.2983534	0	1
KuantaoShan	23.99296	121.0136	0	3
LichuanFishingGround	23.86606787	121.521741	0	4
LintouPark	23.56788569	119.6409873	0	3
LiuLongTou	23.88444	120.86583	0	3
LuyePark	22.9274703	121.1260436	0	1
MinshengRoad	22.62918952	120.3073061	0	1
MoonWorld	22.88846101	120.3854001	0	5
Nanhua Reservoir	23.131919	120.578042	0	1
NationalPenghuUni	23.57510248	119.5808511	0	5
PenghuMazuTemple	23.56681718	119.5642105	0	1
RailroadCrossing	24.798257	120.966653	0	2
Ruisui Forest land Trail	23.499062	121.302147	0	1
Shiyusan	23.174314	121.401439	0	1
Shuanglianpi Industry Road	24.757497	121.61885	0	1
TaichungPark	24.14506324	120.6844011	0	8
TrianglePark	22.75744511	121.1435607	0	1
Walami Trail	23.325737	121.228845	0	1
WuchangStreet	22.76188683	121.142387	0	1
XiapingNaturalEducationPark	23.78293192	120.6712217	0	4
Xingda Harbor	22.879181	120.211708	0	1
XingnanPark	24.80064103	120.9636103	0	6
XinpuMuseum	24.8301814	121.0793092	0	1
Yangmingshan	25.19677704	121.5614973	0	7
Zhongzhiguan Trail	23.276826	120.914529	0	1
